# A Postdoctoral Training Program in Bioimage Analysis

**DOI:** 10.1101/2024.05.13.593910

**Authors:** Beth A Cimini, Callum Tromans-Coia, David Stirling, Suganya Sivagurunathan, Rebecca Senft, Pearl Ryder, Esteban Miglietta, Paula Llanos, Nasim Jamali, Barbara Diaz-Rohrer, Shatavisha Dasgupta, Mario Cruz, Erin Weisbart, Anne E Carpenter

## Abstract

We herein describe a postdoctoral training program designed to train biologists with microscopy experience in bioimage analysis. We detail the rationale behind the program, the various components of the training program, and outcomes in terms of works produced and the career effects on past participants. We analyze the results of an anonymous survey distributed to past and present participants, indicating overall high value of all 12 rated aspects of the program, but significant heterogeneity in which aspects were most important to each participant. Finally, we propose this model as a template for other programs which may want to train experts in professional skill sets, and discuss the important considerations when running such a program. We believe that such programs can have extremely positive impact for both the trainees themselves and the broader scientific community.
