## Supplementary Data 2 for "A Postdoctoral Training Program in Bioimage Analysis"

### Sheet: Sheet1
Are you still in the program?	How important do you think having an official training curriculum was/is?	How valuable is/was running workshops to your training experience?	How valuable is/was working with the image.sc forum to your training experience?	How valuable is/was working on individual analysis projects to your training experience?	How valuable is/was writing code to your training experience?	How valuable is/was working on data-science-heavy-projects to your training experience?	How valuable is/was writing papers to your training experience?	How valuable is/was training with/from permanent staff members (staff scientists/SWEs) to your training experience?	How valuable is/was training with/from other postdoc program members to your training experience?	How valuable is/was interaction with collaborators to your training experience?	How valuable is/was explicit and/or implicit training on project management skills to your training experience?	How valuable is/was explicit and/or implicit training on communication skills to your training experience?	Rank these aspects of the program in terms of most to least important. [Curriculum]	Rank these aspects of the program in terms of most to least important. [Workshops]	Rank these aspects of the program in terms of most to least important. [Forum]	Rank these aspects of the program in terms of most to least important. [Analysis projects]	Rank these aspects of the program in terms of most to least important. [Code]	Rank these aspects of the program in terms of most to least important. [Data science]	Rank these aspects of the program in terms of most to least important. [Papers]	Rank these aspects of the program in terms of most to least important. [Staff training]	Rank these aspects of the program in terms of most to least important. [Peer training]	Rank these aspects of the program in terms of most to least important. [Collaborator interaction]	Rank these aspects of the program in terms of most to least important. [Project management]	Rank these aspects of the program in terms of most to least important. [Communication skills]	What in your opinion is the ideal length of this program?	What were your career goals before you started the program and how (if at all) did they change during or since the program?	Based purely on training, how was the program length?	When also considering the impact on your personal life that being in program entails (e.g. salary, location requirement) , how was the program length?	When looking back, do you think joining a training program was the right choice for you?	What aspects not already mentioned do you think were very important to your training experience? Feel free to provide multiple answers.	What aspects do you think were missing from your training experience? Feel free to provide multiple answers.	Anything else you'd want to add that you're ok sharing as part of the paper?	Anything else you'd want to add that you want to stay within the platform? As a reminder, if you want to send anything to Beth's eyes only, you can do it here.
No	3	5	7	7	7	5	3	6	4	4	3	5	12th	6th	3rd	1st	2nd	4th	10th	5th	7th	8th	9th	11th	30 - 36 mo	Before to start the program my career goals were more focused on work in a microscopy facility. However, in this program I realized how many alternatives exist as an image analyst and it give me the experience to explore them during the training. This change my previous career goals.				Attending the COBA EAC meeting was helpful to get an overview of the various ongoing projects at other institutions	1. Occasionally being invited to the results discussion of the DBPs/C-S projects when they reach a mature stage, to get an idea of the bigger picture 2. Would be also great to learn about image-analysis focused biostatistics (if any)
Yes	6	7	7	7	7	7	6	7	7	7	7	7	12th	6th	5th	4th	1st	10th	11th	3rd	2nd	7th	8th	9th	18 - 24 mo, 24 - 30 mo, 30 - 36 mo	Before: To be able to answer a multitude of questions using code. I wanted to explore the creativity and continual learning programming brings. Now: goals are still the same, but now I have more comprehensive skills and confidence in my abilities	About right	About right	YES. 100/100 times I would always make the same decision.	Having a wide variety of projects to work on is important for developing a broad knowledge base	Delivering workshops in-person was derailed by COVID, but would have been much more valuable.	A highlight of the program is that participants gain experience with a variety of open source image analysis tools instead of using commercial packages. This makes the resulting skills more applicable to the wider community.
Yes	7	7	7	7	7	7	7	7	7	6	6	6	1st	5th	11th	2nd	4th	6th	3rd	7th	12th	10th	9th	8th	18 - 24 mo	Before the program, I was predominantly interested in a data science position. During/after the program I happily moved more toward software engineering and now have a hybrid data science / software engineering position.	About right	About right	Yes	The human aspect of running a very succesful scientific group with kindness and prioritizing people's wellbeing. Also the networking opportunities and the insertion in the broader bioimaging community are key to the training.		I particularly appreciate the international nature of this program. The fact that the program accepts and actually selects people with different backgrounds, sometimes even coming from areas or countries with less access to cutting-edge science than the US I think no tonly enriches the program itself but also helps spread accessibility to image analysis tools a broader, more diverse audience.
No	7	6	6	7	7	7	6	6	6	5	5	5	11th	10th	12th	1st	2nd	4th	3rd	5th	6th	7th	8th	9th	12 - 18 mo, 18 - 24 mo, 24 - 30 mo	Work in industry as a computational biologist or data scientist	About right	About right	Yes	Definitely the approachability of the PIs and others in the team for any queries and also the culture that is always receptive to answer any basic questions matters a lot (as Beth mentions "Amazing people" :)). 2.	We interact with Kevin's lab but I think it would be nice to have interaction with other image analysts outside our team just to know the kinds of tools that they use and what kind of work they do. (although this can be met during a conference or networking events)
Yes	7	7	7	7	7	7	6	7	7	7	7	7	5th	9th	12th	1st	7th	6th	11th	3rd	2nd	4th	8th	10th	30 - 36 mo		About right	About right	Maybe	Beth as a manager was critical to my success. Just having access to someone who knows so much about image analysis and can model what it looks like to do that kind of work at scale and how to work with biologist collaborators etc. was incredibly useful to me.	I don’t think anything was missing	Being in a collaborative environment surrounded by other people who care about image analysis is THE most efficient way to learn about it. I also really valued collabs with the Carpenter-Singh lab. It’s such a unique opportunity. Also you will build up alumni that will help others in the program as they think about next steps. I wouldn’t be where I am today without the program and it’s the skills…	I ranked the forum low but I’d still say keep it!
No	4	5	6	7	7	7	2	3	5	3	7	7	11th	8th	7th	5th	3rd	4th	12th	9th	6th	10th	1st	2nd	18 - 24 mo	"Become an image analyst", goals unchanged	About right	About right	Yes	The concept of a training program in of itself is incredible. I was a wet lab biologist who didn't enjoy wet lab biology but REALLY enjoyed programming. As you near the end of the PhD you begin to wonder, am I resigned to wet lab biology forever since that's what I've decided to specialise in? The major pathway to transitioning out of wet lab biology seems to typically be "consultancy". The idea …	I genuinely struggle to think of anything.	Anything previously mentioned is OK with me.
Yes	6	7	7	7	7	7	6	7	7	5	7	7	8th	6th	4th	3rd	1st	2nd	7th	5th	11th	12th	10th	9th	18 - 24 mo	I started the program with a goal to be associated with image analysis core facilities either in industries or Universities with less of computational requirements but after joining the program I realize that I have many options like choosing data science role or computationally heavy roles				Until my current status a very important experience has been teach to the new postdocs. Moreover, something that is really amazing is the amount of the documentation that allow you find answer for mostly everything.		The importance to go through different projects and challenges as a part of our training
No	5	6	6	7	7	7	6	2	6	7	7	7	12th	6th	11th	1st	3rd	4th	8th	9th	10th	5th	7th	2nd	18 - 24 mo	My original career goal was to work on a core facility as an imaging scientist while also having the tools to transition to industry				I believe the institution that the program is in has a huge role in its success and attraction. The connections and opportunities one can make through collaboration with other groups at the Broad is a big plus.	I was hoping to have more Data Science and Data Engineering training which was missing at the time.	I think this program is great and I believe in growth and it is wonderful to see how the program as well as its founders and leaders have evolved since it started.
No	7	5	6	7	7	7	5	7	7	7	7	7	9th	2nd	3rd	10th	12th	11th	1st	6th	7th	5th	8th	4th	30 - 36 mo	My career goal was to become more familiar with writing code to analyze images and the goals have remained the same.				The leadership in the program fostered a healthy community that both respected individual well being while also maintaining rigorous scientific standards. Experiencing this environment made me realize it was possible to achieve and I now strive to foster the same environment within the organizations where I work.	I think the most challenging aspect of this program is balancing providing enough framework and structure to help individuals find their career path without making a curriculum that is more rigid than useful. I think the program benefits enormously when the leadership, alumni, and senior postdocs help to provide a framework for incoming postdocs to understand what skills they should develop to fi…

### Sheet: Section2
Are you still in the program?	What in your opinion is the ideal length of this program?	What were your career goals before you started the program and how (if at all) did they change during or since the program?	Based purely on training, how was the program length?	When also considering the impact on your personal life that being in program entails (e.g. salary, location requirement) , how was the program length?	When looking back, do you think joining a training program was the right choice for you?
No	12 - 18 mo, 18 - 24 mo, 24 - 30 mo	Work in industry as a computational biologist or data scientist	About right	About right	Yes
No	18 - 24 mo	Before the program, I was predominantly interested in a data science position. During/after the program I happily moved more toward software engineering and now have a hybrid data science / software engineering position.	About right	About right	Yes
No	18 - 24 mo	"Become an image analyst", goals unchanged	About right	About right	Yes
No	18 - 24 mo, 24 - 30 mo, 30 - 36 mo	Before: To be able to answer a multitude of questions using code. I wanted to explore the creativity and continual learning programming brings. Now: goals are still the same, but now I have more comprehensive skills and confidence in my abilities	About right	About right	YES. 100/100 times I would always make the same decision.
No	30 - 36 mo		About right	About right	Maybe
Yes	30 - 36 mo	My career goal was to become more familiar with writing code to analyze images and the goals have remained the same.
Yes	18 - 24 mo	I started the program with a goal to be associated with image analysis core facilities either in industries or Universities with less of computational requirements but after joining the program I realize that I have many options like choosing data science role or computationally heavy roles
Yes	30 - 36 mo	Before to start the program my career goals were more focused on work in a microscopy facility. However, in this program I realized how many alternatives exist as an image analyst and it give me the experience to explore them during the training. This change my previous career goals.
Yes	18 - 24 mo	My original career goal was to work on a core facility as an imaging scientist while also having the tools to transition to industry

### Sheet: Section3
What aspects not already mentioned do you think were very important to your training experience? Feel free to provide multiple answers.	What aspects do you think were missing from your training experience? Feel free to provide multiple answers.	Anything else you'd want to add that you're ok sharing as part of the paper?
Attending the COBA EAC meeting was helpful to get an overview of the various ongoing projects at other institutions	1. Occasionally being invited to the results discussion of the DBPs/C-S projects when they reach a mature stage, to get an idea of the bigger picture 2. Would be also great to learn about image-analysis focused biostatistics (if any)
Having a wide variety of projects to work on is important for developing a broad knowledge base	Delivering workshops in-person was derailed by COVID, but would have been much more valuable.	A highlight of the program is that participants gain experience with a variety of open source image analysis tools instead of using commercial packages. This makes the resulting skills more applicable to the wider community.
The human aspect of running a very succesful scientific group with kindness and prioritizing people's wellbeing. Also the networking opportunities and the insertion in the broader bioimaging community are key to the training.		I particularly appreciate the international nature of this program. The fact that the program accepts and actually selects people with different backgrounds, sometimes even coming from areas or countries with less access to cutting-edge science than the US I think no tonly enriches the program itself but also helps spread accessibility to image analysis tools a broader, more diverse audience.
Definitely the approachability of the PIs and others in the team for any queries and also the culture that is always receptive to answer any basic questions matters a lot (as Beth mentions "Amazing people" :)). 2.	We interact with Kevin's lab but I think it would be nice to have interaction with other image analysts outside our team just to know the kinds of tools that they use and what kind of work they do. (although this can be met during a conference or networking events)
Beth as a manager was critical to my success. Just having access to someone who knows so much about image analysis and can model what it looks like to do that kind of work at scale and how to work with biologist collaborators etc. was incredibly useful to me.	I don’t think anything was missing	Being in a collaborative environment surrounded by other people who care about image analysis is THE most efficient way to learn about it. I also really valued collabs with the Carpenter-Singh lab. It’s such a unique opportunity. Also you will build up alumni that will help others in the program as they think about next steps. I wouldn’t be where I am today without the program and it’s the skills…
The concept of a training program in of itself is incredible. I was a wet lab biologist who didn't enjoy wet lab biology but REALLY enjoyed programming. As you near the end of the PhD you begin to wonder, am I resigned to wet lab biology forever since that's what I've decided to specialise in? The major pathway to transitioning out of wet lab biology seems to typically be "consultancy". The idea …	I genuinely struggle to think of anything.	Anything previously mentioned is OK with me.
Until my current status a very important experience has been teach to the new postdocs. Moreover, something that is really amazing is the amount of the documentation that allow you find answer for mostly everything.		The importance to go through different projects and challenges as a part of our training
I believe the institution that the program is in has a huge role in its success and attraction. The connections and opportunities one can make through collaboration with other groups at the Broad is a big plus.	I was hoping to have more Data Science and Data Engineering training which was missing at the time.	I think this program is great and I believe in growth and it is wonderful to see how the program as well as its founders and leaders have evolved since it started.
The leadership in the program fostered a healthy community that both respected individual well being while also maintaining rigorous scientific standards. Experiencing this environment made me realize it was possible to achieve and I now strive to foster the same environment within the organizations where I work.	I think the most challenging aspect of this program is balancing providing enough framework and structure to help individuals find their career path without making a curriculum that is more rigid than useful. I think the program benefits enormously when the leadership, alumni, and senior postdocs help to provide a framework for incoming postdocs to understand what skills they should develop to fi…
